# Consistent drought regulation in grapevine is driven by directional transcription factor activity

**DOI:** 10.1101/2025.11.14.688560

**Authors:** G Vásquez-Marambio, TC Moyano, D Navarro-Payá, A Sequeida, F Gaínza-Cortés, T Matus, A Orellana, JM. Álvarez

## Abstract

Climate change is intensifying environmental stresses such as drought, threatening vineyard productivity and sustainability worldwide. *Vitis vinifera* cultivars, responsible for most wine and table grape production, are particularly sensitive to water deficit, whereas many rootstocks derive from different *Vitis* species or interspecific hybrids with higher stress tolerance. A key step toward mitigating the effects of severe drought is the identification of regulatory genes controlling drought responses, enabling the design of gene expression–based strategies or the generation of resilient cultivars through new breeding technologies. In this study, we performed a meta-transcriptomic analysis to identify genes consistently differentially expressed under drought in cultivated *V. vinifera* and two hybrid rootstocks (M4 and 101-14). Using more than twenty drought-control comparisons, we identified a core set of 4,617 drought-responsive genes that were consistently mis regulated across multiple experimental conditions. This core gene set was used to construct gene regulatory networks integrating genome-wide transcription factor (TF) binding motif analysis with random forest-based regulatory network generation employing machine learning techniques. We identified key TFs, including the Abscisic-Acid-(ABA) Responsive Element Binding Factor 2 (ABF2), MYB30A and an uncharacterized HMGbox domain protein, as central regulators within the network. Several top-ranking TFs, displaying up-or down-regulation under drought conditions, were primarily identified as positive regulators of their target genes, while lower-hierarchy TFs exhibited inverse expression relationships with their predicted targets. The network exhibited a hierarchical organization architecture among several TFs whose homologues in other species are linked to ABA signaling, with several TF families represented, each potentially operating at distinct regulatory tiers. Some TFs appear to act as central hubs orchestrating broad transcriptional programs, whereas others likely control more specialized branches of the drought response. Overall, these findings offer novel insights into the transcriptional control of drought tolerance in grapevine and provide key candidate regulators for breeding and biotechnological strategies aimed at improving stress resilience.
