## Supplemental Tables for "Consistent drought regulation in grapevine is driven by directional transcription factor activity": ST1. Enrichment analysis of Water Deprivation-related DEGs across grouped bioprojects.xlsx

### Sheet: Grouped bioprojects
ST1. Enrichment analysis of Water Deprivation-related DEGs across grouped bioprojects
Bioprojects	Number of total DEGs	Number of DEGs annotated under Water deprivation GO Term	P-value
>= 3	4617	101	1.318e-07
>=4	845	30	1.184e-06
>=5	54	3	0.03145
