## Supplemental Tables for "Consistent drought regulation in grapevine is driven by directional transcription factor activity": ST4. Highest Fold Change Drought-Responsive Genes.xlsx

### Sheet: meanlog2fc
Gene	Mean(log2fc)
Vitvi04g01368	3.92612
Vitvi00g02157	3.55193
Vitvi10g01881	3.09526
Vitvi07g01630	2.90132
Vitvi00g02173	2.8342
Vitvi14g02990	2.81561
Vitvi14g03078	2.75914
Vitvi18g02559	2.73693
Vitvi16g01985	2.61331
Vitvi17g00152	2.59085
Vitvi04g00997	-2.13694
Vitvi02g00532	-1.90652
Vitvi04g00998	-1.68818
Vitvi18g02927	-1.68712
Vitvi18g01488	-1.67582
Vitvi12g02208	-1.64081
Vitvi03g00325	-1.62055
Vitvi07g01844	-1.60551
Vitvi04g01309	-1.53704
Vitvi01g01085	-1.5337

### Sheet: matrix_fold_change
Gene	CORSO_10114_leaf_10d	CORSO_10114_leaf_7d	CORSO_10114_leaf_4d	CORSO_10114_leaf_2d	CORSO_10114_root_10d	CORSO_10114_root_7d	CORSO_10114_root_4d	CORSO_10114_root_2d	CORSO_M4_leaf_10d	CORSO_M4_leaf_7d	CORSO_M4_leaf_4d	CORSO_M4_leaf_2d	CORSO_M4_root_10d	CORSO_M4_root_7d	CORSO_M4_root_4d	CORSO_M4_root_2d	Botton	Khadka_R	Khadka_S	Zheng	Zhu_8days	Zhu_4days	Zhu_2days	Mean	N_EXP_DE
Vitvi04g01368	4.27459	6.31877	3.74412	1.49802	7.21878	8.00724	5.84464	3.06754	7.23728	5.75079	4.38476	2.82288	4.81208	4.92764	3.15284	-1.52	1.38123	5.7851	4.95596	4.42122	2.64841	0.0133786	-0.446528	3.92612	23
Vitvi00g02157	5.40627	7.89313	5.40286	2.13642	4.21364	4.91168	2.46711	1.25357	4.5972	3.54622	2.33546	-0.141875	5.57397	5.81156	3.85089	-1.29526	NA	1.18709	4.52389	3.81287	NA	NA	NA	3.55193	19
Vitvi10g01881	0.442963	1.88781	3.24992	-0.135777	4.13902	4.7732	5.65154	1.03091	5.36123	6.12911	4.69117	1.71111	0.273471	1.70576	2.689	1.72302	0.280698	7.44091	3.84678	3.14797	6.45232	2.27726	2.42169	3.09526	23
Vitvi07g01630	2.69455	5.05919	2.73951	0.865387	3.13611	4.80846	3.46612	1.16966	3.9101	3.89606	2.48569	1.16577	1.14201	3.6331	3.63873	-0.559181	0.884178	6.27974	6.23032	5.01694	3.14378	0.756343	1.16781	2.90132	23
Vitvi00g02173	4.5609	5.84884	4.44097	0.930347	3.5996	4.20877	2.40699	1.15243	4.0048	3.36828	2.04807	-0.586364	3.70971	4.43653	1.6457	-0.664758	2.22439	1.99872	4.73679	3.51753	5.83322	1.92227	-0.157075	2.8342	23
Vitvi14g02990	1.65191	2.91822	3.92691	0.192984	4.12064	5.04954	3.79053	2.76023	4.04056	4.92629	3.07719	2.23055	1.53202	3.23359	3.29202	1.07994	0.848464	3.93572	4.09364	4.03863	3.09514	0.786208	0.138056	2.81561	23
Vitvi14g03078	1.60955	2.37914	1.93817	0.574844	3.02685	4.15894	3.68929	1.48697	4.0972	3.43052	2.93335	1.67659	2.20542	1.66912	1.23332	-0.497046	1.1214	6.39005	8.20514	5.47886	4.04009	2.07872	0.533692	2.75914	23
Vitvi18g02559	0.937219	2.259	1.10535	0.25557	4.29533	5.55882	5.68529	2.72268	4.6993	5.2033	4.79472	2.12782	1.25268	1.33555	1.06193	-0.623523	0.793299	6.0335	6.74976	3.70857	3.21351	1.96786	-2.1881	2.73693	23
Vitvi16g01985	2.58044	3.26614	2.19425	0.841241	4.22578	4.33581	2.96683	2.31351	4.88259	4.04212	2.73131	1.86428	1.96724	3.28869	2.73784	1.6743	1.21877	4.09888	3.86111	2.07104	2.95273	0.203305	-0.212143	2.61331	23
Vitvi17g00152	3.28178	3.59004	2.34678	1.73404	4.00079	4.07203	3.99732	2.1289	3.80419	3.14164	2.63618	1.79631	3.30221	3.06952	2.1957	0.386661	0.923771	1.62166	3.07973	3.53519	4.32212	0.272766	0.350081	2.59085	23
Vitvi04g00997	-3.60792	-5.25874	-4.04024	0.578096	0.160836	-0.0891599	-0.0728889	0.396915	0.0152289	-0.0771093	0.268622	0.200779	-3.75046	-2.03851	-0.783354	3.532	-4.10534	NA	-4.96601	-8.64738	-6.49451	-2.99183	-5.24167	-2.13694	22
Vitvi02g00532	-2.16934	-3.1914	-2.0049	-0.68556	-1.65068	-2.91341	-1.41133	-0.996562	-1.56736	-2.03518	-0.789347	-0.278128	-3.21729	-1.50333	-2.99852	-0.541101	-3.81241	-0.90027	-3.18568	-1.52457	-3.84651	-1.73426	-0.892843	-1.90652	23
Vitvi04g00998	-3.039	-3.84869	-3.91549	1.17346	-0.081287	-0.252785	0.144784	0.210359	-0.267453	0.0500045	-0.0846185	-0.171992	-1.76228	-0.848679	0.221111	1.81422	NA	NA	-3.89851	-5.51271	-6.21747	-3.66248	-5.50233	-1.68818	21
Vitvi18g02927	-4.08023	-4.91142	-2.31511	-1.0355	-0.543206	-1.97316	-1.58583	-0.246352	0.0574403	-1.3023	-0.456604	0.401098	-2.47769	-2.95057	-0.638045	1.16185	NA	-1.25492	-3.47815	-0.723707	-5.39199	-1.47567	-1.89655	-1.68712	22
Vitvi18g01488	-3.2998	-3.68775	-1.38697	-0.677304	-0.641208	-1.83786	-1.76995	-0.499481	-0.0363554	-1.19308	-0.509413	0.173682	-2.05361	-2.1834	-0.00214435	0.803959	NA	-1.86443	-2.9956	-1.44762	-6.52811	-2.62215	-2.6094	-1.67582	22
Vitvi12g02208	-1.38564	-0.271865	-0.90858	-0.678765	0.219791	-0.0989826	-0.526371	-1.30201	-1.77918	-1.02853	-1.39369	0.256782	-2.4451	-3.86537	-4.28959	3.22633	NA	-0.0593734	-3.51616	-0.159369	-6.89165	-4.54088	-4.65965	-1.64081	22
Vitvi03g00325	-4.22562	-4.17245	-1.07861	-0.692043	0.652532	-0.206496	-0.258208	0.318024	0.297556	-0.137566	0.162465	-0.440808	-4.70443	-6.57617	-3.70157	-1.09682	-2.86301	3.09519	-0.419675	-4.17674	-6.42663	-0.218992	-0.40266	-1.62055	23
Vitvi07g01844	-2.16575	-3.53807	-1.3222	-0.454403	0.533422	-0.294977	0.347878	-0.103654	-0.518775	-0.0816167	-0.223158	0.0202819	-3.80013	-2.86755	-1.89859	0.510523	-4.62603	-1.93742	-2.27135	-5.64292	-4.99229	-0.927266	-0.672707	-1.60551	23
Vitvi04g01309	-0.765873	-0.178174	0.143749	-0.0803114	-3.05032	-3.73535	-2.40076	-1.24267	-2.48893	-3.3102	-3.34185	-0.0538088	-1.24975	-1.85833	-0.918568	0.199	0.1912	-1.87334	-3.20042	-1.64867	-3.32149	-0.873029	-0.29402	-1.53704	23
Vitvi01g01085	-4.43536	-4.41992	-2.53905	-1.32672	0.179049	-0.682648	-1.38929	-0.345051	0.0147856	-1.21218	-0.730289	0.423587	-2.73589	-2.90104	0.410233	1.30064	-1.42413	-1.37685	-3.26415	-3.3958	-2.40475	-1.16579	-1.85455	-1.5337	23
