## Supplemental Tables for "Consistent drought regulation in grapevine is driven by directional transcription factor activity": ST5. Tissue-specific drought-responsive genes..xlsx

### Sheet: Hoja2
This file contains the genes identified as root-specific (Root) and leaf-specific (Leaf) according to their expression patterns.
Leaf	Root
Vitvi01g00137	Vitvi01g02093
Vitvi01g01883	Vitvi03g00147
Vitvi01g00379	Vitvi03g00155
Vitvi01g00906	Vitvi03g01727
Vitvi01g02160	Vitvi03g01869
Vitvi01g01561	Vitvi04g00252
Vitvi02g00235	Vitvi04g01920
Vitvi02g00415	Vitvi04g01299
Vitvi02g00445	Vitvi04g01723
Vitvi02g00502	Vitvi05g00044
Vitvi02g01583	Vitvi05g01324
Vitvi02g01172	Vitvi05g01404
Vitvi02g01173	Vitvi06g00401
Vitvi02g01288	Vitvi06g01529
Vitvi03g00128	Vitvi07g00412
Vitvi03g00150	Vitvi07g02337
Vitvi03g00192	Vitvi07g01462
Vitvi03g00199	Vitvi07g01794
Vitvi03g00262	Vitvi08g01209
Vitvi03g00587	Vitvi08g01914
Vitvi03g00599	Vitvi11g00148
Vitvi03g00844	Vitvi12g00065
Vitvi03g01830	Vitvi12g01624
Vitvi03g01173	Vitvi12g02162
Vitvi04g00038	Vitvi13g00139
Vitvi04g00199	Vitvi13g00741
Vitvi04g00277	Vitvi13g00754
Vitvi04g00442	Vitvi13g01048
Vitvi04g00520	Vitvi13g01065
Vitvi04g02157	Vitvi13g01395
Vitvi04g02162	Vitvi14g01763
Vitvi04g02223	Vitvi14g01899
Vitvi04g02243	Vitvi15g00039
Vitvi05g00442	Vitvi15g00746
Vitvi05g00470	Vitvi16g00043
Vitvi05g00546	Vitvi16g01552
Vitvi05g00642	Vitvi16g00302
Vitvi05g00684	Vitvi16g00866
Vitvi05g02015	Vitvi16g01012
Vitvi05g01488	Vitvi16g01142
Vitvi05g01710	Vitvi16g01979
Vitvi06g00079	Vitvi18g00481
Vitvi06g00295	Vitvi18g02782
Vitvi06g00372	Vitvi18g01232
Vitvi06g00466	Vitvi19g00271
Vitvi06g00500	Vitvi07g02885
Vitvi06g00502	Vitvi01g00401
Vitvi06g01055	Vitvi02g01164
Vitvi06g01090	Vitvi04g00344
Vitvi06g01318	Vitvi05g00654
Vitvi06g01961	Vitvi05g01944
Vitvi07g02111	Vitvi06g00259
Vitvi07g00189	Vitvi06g00272
Vitvi07g00698	Vitvi06g00398
Vitvi07g02482	Vitvi07g00145
Vitvi07g01237	Vitvi07g00380
Vitvi07g01255	Vitvi07g00710
Vitvi07g02521	Vitvi07g02309
Vitvi07g01562	Vitvi07g02563
Vitvi07g01952	Vitvi07g01719
Vitvi07g01956	Vitvi07g01795
Vitvi08g01970	Vitvi07g01927
Vitvi08g00212	Vitvi08g00225
Vitvi08g00744	Vitvi08g01831
Vitvi08g00781	Vitvi08g01846
Vitvi08g00944	Vitvi10g01734
Vitvi08g02120	Vitvi10g00911
Vitvi08g01058	Vitvi11g00366
Vitvi08g01165	Vitvi11g00466
Vitvi08g01297	Vitvi11g00634
Vitvi08g01301	Vitvi11g00776
Vitvi08g01603	Vitvi11g01309
Vitvi08g01611	Vitvi12g00264
Vitvi08g02396	Vitvi13g00079
Vitvi08g01922	Vitvi13g00285
Vitvi09g00008	Vitvi13g02027
Vitvi09g00180	Vitvi14g00394
Vitvi09g01598	Vitvi14g00482
Vitvi09g01640	Vitvi17g00030
Vitvi09g01810	Vitvi17g00123
Vitvi09g01888	Vitvi17g00877
Vitvi09g01890	Vitvi18g00035
Vitvi09g01263	Vitvi18g00599
Vitvi09g01354	Vitvi18g00838
Vitvi10g01613	Vitvi18g03270
Vitvi10g00240	Vitvi19g00020
Vitvi10g00483	Vitvi19g00262
Vitvi10g00517	Vitvi19g00775
Vitvi10g00600	Vitvi02g01753
Vitvi10g00669	Vitvi04g02296
Vitvi10g00899	Vitvi01g01892
Vitvi10g02050	Vitvi01g00277
Vitvi11g00192	Vitvi03g00135
Vitvi11g00299	Vitvi03g01292
Vitvi11g00330	Vitvi04g00056
Vitvi11g00464	Vitvi04g00127
Vitvi11g00552	Vitvi04g01223
Vitvi11g01475	Vitvi05g01922
Vitvi11g00609	Vitvi05g00698
Vitvi11g01678	Vitvi05g01597
Vitvi12g00261	Vitvi07g00043
Vitvi12g00300	Vitvi07g01039
Vitvi12g00396	Vitvi08g01387
Vitvi12g00634	Vitvi09g00227
Vitvi12g02464	Vitvi09g00464
Vitvi12g01043	Vitvi09g00473
Vitvi12g01597	Vitvi10g00171
Vitvi12g01665	Vitvi10g00489
Vitvi12g02594	Vitvi10g01962
Vitvi12g02122	Vitvi11g00317
Vitvi13g00203	Vitvi13g00173
Vitvi13g00391	Vitvi13g01291
Vitvi13g00507	Vitvi13g01834
Vitvi13g02140	Vitvi14g00033
Vitvi13g01576	Vitvi14g02469
Vitvi14g00028	Vitvi16g00031
Vitvi14g00079	Vitvi16g00159
Vitvi14g00193	Vitvi16g00556
Vitvi14g00281	Vitvi16g00798
Vitvi14g01023	Vitvi16g01876
Vitvi14g01177	Vitvi16g01330
Vitvi14g02956	Vitvi16g01399
Vitvi14g01799	Vitvi17g00143
Vitvi14g03073	Vitvi17g00543
Vitvi14g01940	Vitvi17g01101
Vitvi14g02006	Vitvi18g00264
Vitvi15g00088	Vitvi18g00272
Vitvi15g00799	Vitvi18g02677
Vitvi15g01090	Vitvi18g02678
Vitvi15g01101	Vitvi18g00852
Vitvi16g00036	Vitvi18g02730
Vitvi16g00181	Vitvi18g01669
Vitvi16g01559	Vitvi19g00483
Vitvi16g00362	Vitvi19g00561
Vitvi16g01434	Vitvi07g03010
Vitvi16g01909	Vitvi02g00260
Vitvi16g01926	Vitvi04g00062
Vitvi16g01164	Vitvi05g00781
Vitvi16g02088	Vitvi06g00517
Vitvi17g00155	Vitvi07g01569
Vitvi17g00165	Vitvi07g02692
Vitvi17g00206	Vitvi08g01091
Vitvi17g01404	Vitvi08g01196
Vitvi17g00438	Vitvi08g01589
Vitvi17g00724	Vitvi14g00234
Vitvi17g00772	Vitvi14g02687
Vitvi17g00870	Vitvi18g00706
Vitvi17g00945	Vitvi18g02173
Vitvi17g01006	Vitvi18g02408
Vitvi17g01209	Vitvi19g01532
Vitvi18g00172	Vitvi01g00161
Vitvi18g00262	Vitvi01g00605
Vitvi18g00930	Vitvi01g00710
Vitvi18g01073	Vitvi01g00944
Vitvi18g01213	Vitvi01g01173
Vitvi18g01548	Vitvi01g01564
Vitvi18g01570	Vitvi01g01654
Vitvi18g01848	Vitvi02g01356
Vitvi18g02063	Vitvi02g00259
Vitvi18g02184	Vitvi03g00114
Vitvi18g02346	Vitvi03g00207
Vitvi19g00458	Vitvi03g01542
Vitvi19g02007	Vitvi03g00442
Vitvi19g00580	Vitvi04g00617
Vitvi19g00783	Vitvi04g01466
Vitvi19g01550	Vitvi04g01519
Vitvi08g02420	Vitvi05g00540
Vitvi02g01780	Vitvi05g01950
Vitvi10g02194	Vitvi05g01963
Vitvi10g02283	Vitvi05g01193
Vitvi10g02381	Vitvi06g00164
Vitvi11g01420	Vitvi07g00079
Vitvi13g02558	Vitvi07g01358
Vitvi01g01834	Vitvi07g01408
Vitvi01g00426	Vitvi07g01463
Vitvi01g01400	Vitvi07g02628
Vitvi02g00177	Vitvi07g01674
Vitvi02g00547	Vitvi08g01981
Vitvi02g01471	Vitvi08g01069
Vitvi03g00938	Vitvi08g02210
Vitvi04g00286	Vitvi08g01312
Vitvi04g00362	Vitvi08g02239
Vitvi04g01143	Vitvi08g02393
Vitvi04g01536	Vitvi09g00050
Vitvi04g02247	Vitvi09g00361
Vitvi05g01776	Vitvi09g00591
Vitvi05g00543	Vitvi09g00696
Vitvi06g00178	Vitvi09g00710
Vitvi06g00455	Vitvi09g01913
Vitvi06g00829	Vitvi10g00499
Vitvi07g00037	Vitvi10g00947
Vitvi07g00327	Vitvi10g01072
Vitvi07g00342	Vitvi10g01162
Vitvi07g00589	Vitvi10g01547
Vitvi07g01258	Vitvi11g01334
Vitvi07g02683	Vitvi11g00233
Vitvi08g00195	Vitvi11g00286
Vitvi08g02097	Vitvi11g00304
Vitvi08g01285	Vitvi11g00583
Vitvi08g01483	Vitvi11g01057
Vitvi09g00003	Vitvi12g00048
Vitvi10g00391	Vitvi12g00298
Vitvi10g01931	Vitvi12g02176
Vitvi10g01200	Vitvi12g00667
Vitvi11g00107	Vitvi12g00725
Vitvi11g00153	Vitvi13g00093
Vitvi11g00348	Vitvi13g00095
Vitvi12g00211	Vitvi13g00175
Vitvi12g02460	Vitvi13g01987
Vitvi12g01703	Vitvi13g01056
Vitvi12g02130	Vitvi13g01066
Vitvi12g02134	Vitvi13g01534
Vitvi12g02150	Vitvi14g00010
Vitvi13g00101	Vitvi14g02474
Vitvi13g00613	Vitvi14g02690
Vitvi13g00732	Vitvi14g01777
Vitvi13g02155	Vitvi14g01795
Vitvi14g02754	Vitvi15g00974
Vitvi14g01434	Vitvi16g01542
Vitvi14g01623	Vitvi16g00630
Vitvi14g01694	Vitvi16g00796
Vitvi15g00538	Vitvi16g00957
Vitvi16g00280	Vitvi16g01021
Vitvi18g02522	Vitvi16g01897
Vitvi18g00427	Vitvi16g01098
Vitvi18g00430	Vitvi16g01332
Vitvi18g00556	Vitvi17g01359
Vitvi18g00832	Vitvi17g00515
Vitvi18g02775	Vitvi17g00616
Vitvi18g02836	Vitvi18g00953
Vitvi18g01968	Vitvi18g01950
Vitvi19g01802	Vitvi18g02030
Vitvi09g02095	Vitvi18g02039
Vitvi09g02106	Vitvi18g02041
Vitvi02g01509	Vitvi18g02167
Vitvi01g01881	Vitvi18g02371
Vitvi01g00275	Vitvi19g01864
Vitvi01g00828	Vitvi19g00405
Vitvi01g01018	Vitvi19g00424
Vitvi01g01352	Vitvi19g02212
Vitvi02g00481	Vitvi19g02346
Vitvi03g01305	Vitvi19g01715
Vitvi04g01914	Vitvi19g01771
Vitvi05g01871	Vitvi10g02265
Vitvi08g00812	Vitvi13g02592
Vitvi08g01018	Vitvi00g01186
Vitvi10g00025	Vitvi04g02309
Vitvi10g01616	Vitvi01g01999
Vitvi10g00419	Vitvi01g00870
Vitvi10g00973	Vitvi02g01302
Vitvi11g00141	Vitvi05g02171
Vitvi12g00452	Vitvi07g01877
Vitvi12g01704	Vitvi09g00518
Vitvi13g00631	Vitvi10g00105
Vitvi14g00195	Vitvi11g01432
Vitvi14g01509	Vitvi13g02566
Vitvi15g00516	Vitvi14g00082
Vitvi15g00719	Vitvi14g00518
Vitvi15g01545	Vitvi14g02844
Vitvi16g01363	Vitvi17g00115
Vitvi17g00304	Vitvi18g02692
Vitvi17g00626	Vitvi18g01223
Vitvi18g02550
Vitvi18g02134
Vitvi04g01903
Vitvi08g01708
Vitvi10g01197
Vitvi11g00920
Vitvi12g02416
Vitvi13g01613
Vitvi16g00733
Vitvi09g02097
Vitvi13g00097
Vitvi14g01555
Vitvi10g01640
